# *Arabidopsis* transcriptome responses to low water potential using high throughput plate assays

**DOI:** 10.1101/2022.11.25.517922

**Authors:** Stephen Gonzalez, Joseph Swift, Adi Yaaran, Jiaying Xu, Charlotte Miller, Natanella Illouz-Eliaz, Joseph R. Nery, Wolfgang Busch, Yotam Zait, Joseph R. Ecker

## Abstract

Soil-free assays that induce water stress are routinely used to investigate drought responses in the plant *Arabidopsis thaliana*. Due to their ease of use, the research community often relies on polyethylene glycol (PEG), mannitol and salt (NaCl) treatments to reduce the water potential of agar media, and thus induce drought conditions in the laboratory. However, while these types of stress can create phenotypes that resemble those of water deficit experienced by soil-grown plants, it remains unclear how these treatments compare at the transcriptional level. Here, we demonstrate that these different methods of lowering water potential elicit both shared and distinct transcriptional responses in *Arabidopsis* shoot and root tissue. When we compared these transcriptional responses to those found in *Arabidopsis* roots subject to vermiculite drying, we discovered many genes induced by vermiculite drying were repressed by low water potential treatments on agar plates (and vice versa). Additionally, we also tested another method for lowering water potential of agar media. By increasing the nutrient content and tensile strength of agar, we show the ‘hard agar’ (HA) treatment can be leveraged as a high-throughput assay to investigate natural variation in *Arabidopsis* growth responses to low water potential.
