## Supplementary File 1 for "*Arabidopsis* transcriptome responses to low water potential using high throughput plate assays"

### Sheet: Seedling Water Potential
Table S1 - Physiological measurements of seedlings grown on agar stress:
Water potential measurments of seedling tissue in response to HA media stress
Seedling dry weight in response to media stress
Water potential measurements of agar treatment media
Primary root length growth in response to HA media stress
Photosynthesis efficency in response to HA media stress
Treatment	Dose	Mpa
HA	1 x (no treatment)	-0.729653
HA	1 x (no treatment)	-0.798211
HA	1 x (no treatment)	-0.670889
HA	1.25 x	-0.700271
HA	1.25 x	-0.754138
HA	1.25 x	-0.759035
HA	1.67 x	-0.898599
HA	1.67 x	-0.896151
HA	1.67 x	-0.920636
HA	2.5 x	-1.12876
HA	2.5 x	-1.13855
HA	2.5 x	-2.01267

### Sheet: Seedling Dry Weight
Treatment	Dose	Weight
No Treatment		1.802
No Treatment		1.858
No Treatment		1.776
No Treatment		2.007
No Treatment		1.779
No Treatment		1.88
No Treatment		1.414
No Treatment		1.605
No Treatment		1.591
No Treatment		1.844
No Treatment		1.551
No Treatment		1.927
HA	1.25 x	1.543
HA	1.25 x	1.393
HA	1.25 x	1.727
HA	1.25 x	1.801
HA	1.25 x	1.803
HA	1.25 x	1.839
HA	1.25 x	1.55
HA	1.25 x	2.033
HA	1.25 x	1.835
HA	1.25 x	1.769
HA	1.25 x	1.73
HA	1.25 x	2.214
HA	1.67 x	1.439
HA	1.67 x	1.261
HA	1.67 x	1.138
HA	1.67 x	1.647
HA	1.67 x	1.256
HA	1.67 x	1.235
HA	1.67 x	1.703
HA	1.67 x	1.381
HA	1.67 x	1.3
HA	1.67 x	1.653
HA	1.67 x	1.505
HA	1.67 x	1.557
HA	2.5 x	1.443
HA	2.5 x	1.334
HA	2.5 x	1.468
HA	2.5 x	1.123
HA	2.5 x	1.367
HA	2.5 x	1.317
HA	2.5 x	1.385
HA	2.5 x	1.185
HA	2.5 x	1.071
HA	2.5 x	1.032
HA	2.5 x	1.104
HA	2.5 x	1.234
Mannitol	50mM	2.195
Mannitol	50mM	1.563
Mannitol	50mM	1.879
Mannitol	50mM	1.71
Mannitol	50mM	1.784
Mannitol	50mM	1.582
Mannitol	50mM	1.688
Mannitol	50mM	1.655
Mannitol	50mM	1.27
Mannitol	50mM	1.749
Mannitol	50mM	1.766
Mannitol	50mM	1.295
Mannitol	100mM	1.023
Mannitol	100mM	1.01
Mannitol	100mM	0.872
Mannitol	100mM	1.012
Mannitol	100mM	1.243
Mannitol	100mM	1.354
Mannitol	100mM	0.99
Mannitol	100mM	0.962
Mannitol	100mM	0.972
Mannitol	100mM	1.208
Mannitol	100mM	0.918
Mannitol	100mM	1.015
Mannitol	200mM	0.766
Mannitol	200mM	0.64
Mannitol	200mM	1.14
Mannitol	200mM	0.881
Mannitol	200mM	0.679
Mannitol	200mM	0.83
Mannitol	200mM	1.01
Mannitol	200mM	0.805
Mannitol	200mM	0.815
Mannitol	200mM	0.71
Mannitol	200mM	0.758
Mannitol	200mM	0.788
NaCl	30mM	1.522
NaCl	30mM	1.715
NaCl	30mM	1.683
NaCl	30mM	1.532
NaCl	30mM	2.232
NaCl	30mM	2.249
NaCl	30mM	1.693
NaCl	30mM	1.404
NaCl	30mM	1.893
NaCl	30mM	1.499
NaCl	30mM	1.58
NaCl	30mM	1.452
NaCl	75mM	1.405
NaCl	75mM	1.689
NaCl	75mM	1.28
NaCl	75mM	1.364
NaCl	75mM	1.237
NaCl	75mM	1.156
NaCl	75mM	1.091
NaCl	75mM	1.422
NaCl	75mM	1.518
NaCl	75mM	1.242
NaCl	75mM	1.765
NaCl	75mM	1.543
NaCl	150mM	0.911
NaCl	150mM	0.692
NaCl	150mM	0.771
NaCl	150mM	0.825
NaCl	150mM	0.848
NaCl	150mM	1.013
NaCl	150mM	0.938
NaCl	150mM	0.869
NaCl	150mM	0.957
NaCl	150mM	0.864
NaCl	150mM	0.867
NaCl	150mM	0.818
PEG	0.12	1.367
PEG	0.12	1.864
PEG	0.12	1.472
PEG	0.12	1.662
PEG	0.12	1.646
PEG	0.12	1.837
PEG	0.12	2.037
PEG	0.12	1.701
PEG	0.12	1.633
PEG	0.12	1.675
PEG	0.12	2.071
PEG	0.12	1.267
PEG	0.2	1.39
PEG	0.2	1.378
PEG	0.2	1.409
PEG	0.2	1.221
PEG	0.2	1.322
PEG	0.2	1.605
PEG	0.2	1.561
PEG	0.2	1.662
PEG	0.2	1.233
PEG	0.2	1.823
PEG	0.2	2.247
PEG	0.2	1.791
PEG	0.28	1.111
PEG	0.28	1.296
PEG	0.28	1.319
PEG	0.28	1.319
PEG	0.28	1.44
PEG	0.28	1.326
PEG	0.28	1.295
PEG	0.28	0.942
PEG	0.28	1.172
PEG	0.28	1.318
PEG	0.28	1.132
PEG	0.28	1.111

### Sheet: Media Water Potential
Figure 1B		MPa
Media	Dose	replicate 1	replicate 2	replicate 3	replicate 4
No Treatment		-0.31096	-0.308511	-0.306063
HA	1.25 x	-0.377069	-0.406451	-0.406451
HA	1.67 x	-0.653749	-0.697822	-0.68558
HA	2.5 x	-0.673338	-1.43482	-1.43972	-1.41768
NaCl	30 mM	-0.450524	-0.413797	-0.401554
NaCl	75 mM	-0.661095	-0.641507	-0.648852
NaCl	150 mM	-1.13855	-1.04061	-0.998988
Mannitol	50 mM	-0.504391	-0.394209	-0.384414	-0.381966
Mannitol	100 mM	-0.58764	-0.519082	-0.523979
Mannitol	200 mM	-0.781072	-0.763932	-0.756587
PEG	0.12	-0.467664	-0.389312	-0.492149
PEG	0.2	-0.563155	-0.526427	-0.665992
PEG	0.28	-1.18752	-1.00878	-1.14345
Figure 2-figure supplement 5		MPa
Media	Dose	replicate 1	replicate 2	replicate 3
No Treatment	(1X LS, 2% Agar)	-0.252195	-0.274232	-0.296268
HA	(2.5X LS, 5% Agar)	-0.621919	-0.599883	-0.629265
Agar only	(1X LS, 5% Agar)	-0.252195	-0.301165	-0.261989
Nutrient only	(2.5X LS, 2% Agar)	-0.619471	-0.5705	-0.590089

### Sheet: Primary Root Length
Treatment	Replicate	Individual Plant	Day 0	Day 2	Day 4	Day 6	Day 8
1x HA (no treatment)	1	1	2.83844	3.56918	5.41011	6.38111	7.12759
1x HA (no treatment)	1	2	1.73985	3.13339	4.26263	5.50373	6.03148
1x HA (no treatment)	1	3	1.69345	3.1715	3.61889	4.917	6.372
1x HA (no treatment)	1	4	2.02403	2.74896	4.38608	4.67771	6.24772
1x HA (no treatment)	2	1	1.98177	3.00497	4.77465	4.99	5.82
1x HA (no treatment)	2	2	2.13256	3.11765	4.69925	5.47556	5.783
1x HA (no treatment)	2	3	2.50787	3.39602	4.98094	5.349	5.818
1x HA (no treatment)	2	4	2.56669	3.82353	4.676	4.99	5.47225
1x HA (no treatment)	3	1	2.5377	3.60149	4.285	5.67854	5.8227
1x HA (no treatment)	3	2	2.60978	3.51947	4.529	5.71831	6.36537
1x HA (no treatment)	3	3	2.43911	3.76471	4.429	5.5493	5.809
1x HA (no treatment)	3	4	2.98177	3.9594	4.321	4.704	6.43579
1x HA (no treatment)	4	1	2.47142	3.41508	4.446	5.797	5.83347
1x HA (no treatment)	4	2	2.34217	2.91301	3.778	4.798	5.006
1x HA (no treatment)	4	3	2.20381	3.14333	4.132	5.30986	5.62
1x HA (no treatment)	4	4	2.34714	3.49379	4.48219	5.19221	5.81773
2.5x HA	1	1	1.93455	2.29495	3.16901	3.52444	4.00497
2.5x HA	1	2	2.06462	2.43248	3.36951	3.83927	4.38277
2.5x HA	1	3	2.603	2.94532	3.94449	4.49379	4.9768
2.5x HA	1	4	2.60812	3.16404	4.36703	4.80862	5.48219
2.5x HA	2	1	2.498	3.09445	4.37697	4.75476	5.62303
2.5x HA	2	2	2.06959	3.08202	4.0174	4.96272	4.61309
2.5x HA	2	3	2.525	3.21458	4.57498	4.744	4.88981
2.5x HA	2	4	1.89064	2.31317	3.73488	4.72742	4.85833
2.5x HA	3	1	1.95195	2.64457	4.03314	4.47307	5.73902
2.5x HA	3	2	2.473	2.93703	3.72825	4.15327	5.89147
2.5x HA	3	3	1.83927	2.38774	3.91466	4.68766	5.00911
2.5x HA	3	4	2.034	2.73239	4.084	4.56669	4.76388
2.5x HA	4	1	1.99669	3.20381	4.47804	4.66	5.5145
2.5x HA	4	2	2.74068	3.24855	4.46893	4.87407	5.36785
2.5x HA	4	3	2.68931	2.955	4.086	4.45153	5.57415
2.5x HA	4	4	2.687	2.882	3.947	4.5145	5.162

### Sheet: Photosynthesis Efficiency 
Fv / Fm	Treatment	Replicate
0.799	1x HA (no treatment)	1
0.8	1x HA (no treatment)	2
0.801	1x HA (no treatment)	3
0.798	1x HA (no treatment)	4
0.799	1x HA (no treatment)	5
0.804	1x HA (no treatment)	6
0.802	1x HA (no treatment)	7
0.804	1x HA (no treatment)	8
0.805	1.25x HA	1
0.804	1.25x HA	2
0.803	1.25x HA	3
0.807	1.25x HA	4
0.804	1.25x HA	5
0.808	1.25x HA	6
0.807	1.25x HA	7
0.805	1.25x HA	8
0.804	1.67x HA	1
0.799	1.67x HA	2
0.798	1.67x HA	3
0.802	1.67x HA	4
0.799	1.67x HA	5
0.8	1.67x HA	6
0.801	1.67x HA	7
0.804	1.67x HA	8
0.799	2.5x HA	1
0.776	2.5x HA	2
0.795	2.5x HA	3
0.792	2.5x HA	4
0.798	2.5x HA	5
0.794	2.5x HA	6
0.795	2.5x HA	7
0.801	2.5x HA	8
