## Supplementary File 3 for "*Arabidopsis* transcriptome responses to low water potential using high throughput plate assays"

### Sheet: Vermiculite Grown Dry Weight
Table S3 - Physiological measurements of Arabidopsis rosettes grown on vermiculite:
Dry weight measurements
Pot water loss measurments (field capacity)
Aggregate seed weight measurements
Day	Treatment	Shoot Dry Weight (mg)
0	Watered	22
0	Watered	22
0	Watered	17
0	Watered	20
0	Watered	19
0	Watered	17
0	Watered	22
0	Watered	16
0	Watered	24
0	Watered	13
0	Watered	10
1	Watered	23
1	Watered	36
1	Watered	30
1	Watered	27
1	Watered	32
1	Watered	34
1	Watered	33
1	Watered	27
1	Watered	32
1	Watered	33
1	Watered	36
2	Watered	35
2	Watered	30
2	Watered	38
2	Watered	22
2	Watered	37
2	Watered	37
2	Watered	32
2	Watered	39
2	Watered	32
2	Watered	36
2	Watered	28
3	Watered	36
3	Watered	35
3	Watered	34
3	Watered	42
3	Watered	49
3	Watered	40
3	Watered	53
3	Watered	36
3	Watered	39
3	Watered	41
3	Watered	45
4	Watered	66
4	Watered	47
4	Watered	47
4	Watered	47
4	Watered	54
4	Watered	46
4	Watered	64
4	Watered	62
4	Watered	55
4	Watered	55
5	Watered	72
5	Watered	71
5	Watered	66
5	Watered	49
5	Watered	51
5	Watered	62
5	Watered	67
5	Watered	71
5	Watered	72
0	Drying	22
0	Drying	22
0	Drying	17
0	Drying	20
0	Drying	19
0	Drying	17
0	Drying	22
0	Drying	16
0	Drying	24
0	Drying	13
0	Drying	10
1	Drying	24
1	Drying	28
1	Drying	26
1	Drying	23
1	Drying	22
1	Drying	28
1	Drying	29
1	Drying	33
1	Drying	26
1	Drying	21
1	Drying	33
2	Drying	25
2	Drying	28
2	Drying	33
2	Drying	25
2	Drying	34
2	Drying	24
2	Drying	36
2	Drying	28
2	Drying	25
2	Drying	38
2	Drying	26
3	Drying	49
3	Drying	37
3	Drying	29
3	Drying	31
3	Drying	43
3	Drying	34
3	Drying	36
3	Drying	36
3	Drying	34
3	Drying	42
3	Drying	40
4	Drying	38
4	Drying	45
4	Drying	50
4	Drying	44
4	Drying	51
4	Drying	40
4	Drying	49
4	Drying	47
4	Drying	52
5	Drying	60
5	Drying	38
5	Drying	49
5	Drying	50
5	Drying	46
5	Drying	46
5	Drying	57
5	Drying	62
5	Drying	53

### Sheet: Pot Water Loss Measurments
Day	Field Capacity
0	1
1	0.87376
1	0.856728
1	0.842701
1	0.860735
1	0.848713
1	0.850716
1	0.85272
1	0.837692
1	0.85773
1	0.844705
1	0.838694
1	0.83669
2	0.722473
2	0.712454
2	0.677387
2	0.670374
2	0.714457
2	0.703437
2	0.715459
2	0.709448
2	0.701433
2	0.701433
2	0.711452
2	0.73149
3	0.613265
3	0.624286
3	0.596233
3	0.615269
3	0.635307
3	0.629296
3	0.611261
3	0.650336
3	0.656347
4	0.578199
4	0.603246
4	0.519086
4	0.595231
4	0.516081
4	0.578199
5	0.446949
5	0.438934
5	0.340747
5	0.410881
5	0.409879
5	0.408877
5	0.416892
5	0.363791
5	0.422904
5	0.410881
6	1	* rewatering

### Sheet: Seed Weight Measurements
Treatment	Seed Weight (mg)
Drying	135
Drying	116
Drying	151
Drying	134
Drying	89
Drying	108
Drying	92
Drying	48
Drying	187
Drying	84
Drying	136
Drying	37
Drying	71
Drying	125
Drying	93
Drying	68
Drying	85
Drying	254
Drying	140
Drying	125
Drying	153
Drying	149
Drying	161
Drying	171
Drying	121
Drying	217
Drying	112
Drying	166
Drying	19
Drying	46
Drying	12
Drying	191
Drying	63
Drying	40
Drying	45
Drying	138
Drying	150
Drying	175
Drying	216
Drying	150
Drying	62
Drying	106
Drying	106
Drying	131
Drying	82
Drying	78
Drying	138
Drying	135
Drying	85
Drying	120
Well Watered	315
Well Watered	224
Well Watered	183
Well Watered	201
Well Watered	215
Well Watered	168
Well Watered	134
Well Watered	200
Well Watered	206
Well Watered	236
Well Watered	158
Well Watered	103
Well Watered	164
Well Watered	88
Well Watered	280
Well Watered	139
Well Watered	99
Well Watered	205
Well Watered	238
Well Watered	239
Well Watered	98
Well Watered	149
Well Watered	337
Well Watered	173
Well Watered	188
Well Watered	168
Well Watered	165
Well Watered	204
Well Watered	140
Well Watered	122
Well Watered	118
Well Watered	142
Well Watered	69
Well Watered	81
Well Watered	171
Well Watered	156
Well Watered	67
Well Watered	166
Well Watered	34
Well Watered	222
Well Watered	67
Well Watered	145
Well Watered	135
Well Watered	78
Well Watered	29
Well Watered	139
Well Watered	204
Well Watered	232
Well Watered	242
Well Watered	184
