## Supplementary File 5 for "*Arabidopsis* transcriptome responses to low water potential using high throughput plate assays"

### Sheet: Seedling Shoot Area
Table S5 - Seedling shoot area size in response to different levels of LS media or agar concentration
LS media (X)	Agar (%)	Replicate (individual plant)	Rosette Area (no. of pixels)
1	2	1	41504
1	2	2	50976
1	2	3	58512
1	2	4	50944
1	2	5	46832
1	2	6	28800
1	2	7	44960
1	2	8	54016
1	2	9	42096
1	2	10	42480
1	2	11	42176
1	2	12	36240
1	2	13	55264
1	2	14	38432
1	2	15	49200
1	2	16	44416
1	2	17	51440
1	2	18	46992
1	2	19	59840
1.25	2.5	1	41552
1.25	2.5	2	24736
1.25	2.5	3	29360
1.25	2.5	4	41904
1.25	2.5	5	34992
1.25	2.5	6	18368
1.25	2.5	7	33632
1.25	2.5	8	38240
1.25	2.5	9	32832
1.25	2.5	10	46608
1.25	2.5	11	36336
1.25	2.5	12	44560
1.25	2.5	13	33520
1.25	2.5	14	39696
1.25	2.5	15	35088
1.25	2.5	16	41952
1.25	2.5	17	31584
1.25	2.5	18	32880
1.67	3.3	1	37744
1.67	3.3	2	30688
1.67	3.3	3	39936
1.67	3.3	4	34608
1.67	3.3	5	22992
1.67	3.3	6	29744
1.67	3.3	7	29104
1.67	3.3	8	31024
1.67	3.3	9	26960
1.67	3.3	10	26848
1.67	3.3	11	33664
1.67	3.3	12	36464
1.67	3.3	13	25776
1.67	3.3	14	36048
1.67	3.3	15	39792
1.67	3.3	16	41280
1.67	3.3	17	26976
2.5	5	1	13456
2.5	5	2	14080
2.5	5	3	13664
2.5	5	4	16096
2.5	5	5	18928
2.5	5	6	9040
2.5	5	7	17472
2.5	5	8	18224
2.5	5	9	17264
2.5	5	10	15792
2.5	5	11	18576
2.5	5	12	19312
2.5	5	13	15376
2.5	5	14	17904
2.5	5	15	14848
2.5	5	16	13616
2.5	5	17	20048
2.5	5	18	18608
1	2.5	1	36128
1	2.5	2	32000
1	2.5	3	49712
1	2.5	4	20544
1	2.5	5	28208
1	2.5	6	28768
1	2.5	7	38624
1	2.5	8	35648
1	2.5	9	30752
1	2.5	10	34112
1	2.5	11	35568
1	2.5	12	35872
1	2.5	13	28528
1	2.5	14	37856
1	2.5	15	27264
1	2.5	16	38752
1	2.5	17	30768
1	3.3	1	35520
1	3.3	2	21744
1	3.3	3	37008
1	3.3	4	30928
1	3.3	5	43952
1	3.3	6	35536
1	3.3	7	32544
1	3.3	8	40896
1	3.3	9	28768
1	3.3	10	27408
1	3.3	11	36160
1	5	1	22864
1	5	2	19312
1	5	3	17232
1	5	4	24464
1	5	5	23568
1	5	6	25872
1	5	7	15296
1	5	8	14912
1	5	9	17664
1	5	10	26208
1	5	11	12688
1.25	2	1	51168
1.25	2	2	51904
1.25	2	3	63072
1.25	2	4	55568
1.25	2	5	46592
1.25	2	6	53040
1.25	2	7	37840
1.25	2	8	54176
1.25	2	9	47392
1.25	2	10	53392
1.25	2	11	66256
1.25	2	12	55008
1.25	2	13	46208
1.25	2	14	49504
1.25	2	15	62656
1.25	2	16	51456
1.25	2	17	52016
1.25	2	18	49504
1.67	2	1	38208
1.67	2	2	39696
1.67	2	3	45184
1.67	2	4	55344
1.67	2	5	43312
1.67	2	6	33936
1.67	2	7	48720
1.67	2	8	46000
1.67	2	9	47136
1.67	2	10	36480
1.67	2	11	48032
1.67	2	12	74128
1.67	2	13	41648
1.67	2	14	38256
1.67	2	15	44336
1.67	2	16	45936
1.67	2	17	43136
1.67	2	18	53728
2.5	2	1	32672
2.5	2	2	41168
2.5	2	3	28688
2.5	2	4	32752
2.5	2	5	32160
2.5	2	6	26112
2.5	2	7	28224
2.5	2	8	33904
2.5	2	9	19568
2.5	2	10	36720
2.5	2	11	33632
2.5	2	12	30224
2.5	2	13	29264
2.5	2	14	28544
2.5	2	15	20768
2.5	2	16	31488
2.5	2	17	34064
2.5	2	18	26480
