## Supplementary File 7 for "*Arabidopsis* transcriptome responses to low water potential using high throughput plate assays"

### Sheet: Supplementary Figure 8 Raw Data
Table S7 - Shoot area of different Arabidopsis accessions grown on HA media
			Rosette Area (no. of pixels)
Accession ID	HA Treatment (x)	Biological Replicate	1	2	3	4	5	6
7002	2	1	5007.5	5910.5	5968.5	8139.5	8959	9912.5
7002	2	2	7550	9171.5	10704	11040	12505.5	12990
7002	1	1	31220	37667.5	37836	39312	44001.5	52803
7002	1	2	20616	27311	33495	36816.5	39385	39740
9651	2	1	3767	4036	6663.5	7319.5	10163	11231
9651	2	2	13193.5	14471.5	15857	16926	18375.5	18465
9651	1	1	9967.5	17572.5	18908.5	25365.5	28842.5	57801.5
9651	1	2	10299.5	10542.5	25191	46280	56942.5	92787
9590	2	1	23269.5	25605	NA	NA	NA	NA
9590	2	2	16449.5	17265.5	20788	NA	NA	NA
9590	1	1	41682	42189.5	46024.5	50146.5	61228.5	NA
9590	1	2	15568.5	35478.5	42594.5	46040	56425.5	62259.5
9870	2	1	15306	17682	19724	22136	22488.5	22668
9870	2	2	13311	14782.5	17134.5	18800	25708.5	27972
9870	1	1	25806.5	26874.5	28861.5	34503	41778.5	63290
9870	1	2	10383.5	24607.5	30709	38092.5	46772.5	52247.5
9898	2	1	6997	7006	9475.5	10720.5	11360	12442
9898	2	2	2929	9860.5	11818	11884.5	12408.5	17183.5
9898	1	1	24499	33078.5	37882.5	38830	43443	51774
9898	1	2	34282	39599	43191.5	43597	49001	51984
9774	2	1	10738	11511.5	12364	13712	15580	18793.5
9774	2	2	10744.5	11367.5	11567	14292.5	NA	NA
9774	1	1	24627	27459	32676.5	33139.5	42134	50865
9774	1	2	20217	29561	42953	44061.5	44402.5	45494
9416	2	1	15053.5	15189.5	19816	20573.5	23960.5	30811.5
9416	2	2	18011.5	18788.5	19171.5	31724	40115	NA
9416	1	1	23299.5	28257.5	34525.5	37855	40837	45445
9416	1	2	11551.5	34341	37338	49717	50148	50493
9524	2	1	7757	8565.5	8721.5	13128	16764.5	18761
9524	2	2	9328.5	10190	12833.5	14557	NA	NA
9524	1	1	9057.5	20766.5	25827.5	26629	34841	35871
9524	1	2	19813.5	24300.5	27585.5	37599.5	38797.5	41419.5
7287	2	1	4316	8529.5	10600	12242	12393.5	14584.5
7287	2	2	5269	7442	8506.5	11328.5	13469	NA
7287	1	1	5110	8420.5	8819.5	11543.5	13889	35836
7287	1	2	7215	7779.5	10174.5	10180.5	11547	26834
5151	2	1	8781.5	9215	9628.5	10140	11138.5	11650.5
5151	2	2	7805.5	8523	8845.5	9773.5	10448	11063
5151	1	1	14278.5	21953	29314.5	39459	42148	93298
5151	1	2	28849.5	31120	37266	51452	59406.5	60247.5
6194	2	1	12886	14689	17014	18436.5	19910	23838
6194	2	2	18042	18432	19595.5	21661.5	21727.5	27271
6194	1	1	9705.5	20865.5	20948	34308	36780	37723
6194	1	2	14457	16047	24992	28441	34761	35883.5
6217	2	1	7739	11516.5	11761.5	13837	14240.5	15227
6217	2	2	12901.5	14004.5	14605	15263	15358	16825.5
6217	1	1	10331	25079	31301	41370.5	43244	46066
6217	1	2	NA	NA	NA	NA	NA	NA
6210	2	1	11332	12546	13444	13992.5	14824	16435.5
6210	2	2	16855	16994	17209.5	19308.5	22685	34038.5
6210	1	1	7979.5	23456.5	42032	50296.5	56399	57228.5
6210	1	2	8283.5	38571	41181	42460	42614	42898.5
6203	2	1	9513.5	13526	15094.5	16446.5	17799	24612.5
6203	2	2	6847.5	8436	12761	14125	15770.5	20515.5
6203	1	1	28726.5	34613.5	35359.5	58054.5	64168	NA
6203	1	2	29247.5	31120	33247.5	34251	36404.5	40192.5
6042	2	1	7532.5	9086	11951	12382	12653	13477
6042	2	2	4854	6305	8589	9604.5	13554.5	17679.5
6042	1	1	25760	27057	34005.5	34751.5	36973	43712
6042	1	2	16776.5	23870	26666.5	34381	36238.5	46850.5
6987	2	1	8503	9571	9654.5	10693	11236	13099
6987	2	2	6317	9325.5	14516.5	NA	NA	NA
6987	1	1	2791	7039.5	29193.5	37443.5	40366	44477.5
6987	1	2	19059	30724	31095	35743	37928.5	43415.5
9634	2	1	15552	17382.5	17573	19171	19694.5	23357.5
9634	2	2	14839.5	16902	17073.5	21842.5	21978.5	22340
9634	1	1	5887.5	16776.5	21128	27527	32111.5	46978.5
9634	1	2	26265	31112.5	33962	43691.5	44678	46066.5
7077	2	1	3231.5	3387.5	6285	7476.5	11076.5	12017
7077	2	2	4121	9823	11062	12221	14342.5	NA
7077	1	1	18138.5	20034	26640.5	27472.5	27848.5	29726
7077	1	2	2538	17515.5	26089.5	29843	36569.5	NA
6151	2	1	4076.5	5555	6475	7338	14465	NA
6151	2	2	7077.5	10427.5	12164.5	13141	NA	NA
6151	1	1	10240.5	24576	27586	29790.5	30311	34437.5
6151	1	2	30160	34297.5	41659	46094.5	47758.5	55035.5
9551	2	1	11025.5	16276.5	18287	18313.5	21112	21669
9551	2	2	12483	18203	19891	20396.5	20455.5	23928
9551	1	1	22030	25009	30256.5	30898.5	38017.5	44068.5
9551	1	2	10537	26688.5	30546	31409	42532	48769.5
